# Design of highly functional genome editors by modeling the universe of CRISPR-Cas sequences

**DOI:** 10.1101/2024.04.22.590591

**Authors:** Jeffrey A. Ruffolo, Stephen Nayfach, Joseph Gallagher, Aadyot Bhatnagar, Joel Beazer, Riffat Hussain, Jordan Russ, Jennifer Yip, Emily Hill, Martin Pacesa, Alexander J. Meeske, Peter Cameron, Ali Madani

**Affiliations:** Profluent Bio, Berkeley, CA, USA; Laboratory of Protein Design and Immunoengineering, École Polytechnique Fédérale de Lausanne and Swiss Institute of Bioinformatics, Lausanne, Switzerland; Department of Microbiology, University of Washington, Seattle, WA, USA

**Keywords:** genome editing, large language models, protein design

## Abstract

Gene editing has the potential to solve fundamental challenges in agriculture, biotechnology, and human health. CRISPR-based gene editors derived from microbes, while powerful, often show significant functional tradeoffs when ported into non-native environments, such as human cells. Artificial intelligence (AI) enabled design provides a powerful alternative with potential to bypass evolutionary constraints and generate editors with optimal properties. Here, using large language models (LLMs) trained on biological diversity at scale, we demonstrate the first successful precision editing of the human genome with a programmable gene editor designed with AI. To achieve this goal, we curated a dataset of over one million CRISPR operons through systematic mining of 26 terabases of assembled genomes and meta-genomes. We demonstrate the capacity of our models by generating 4.8x the number of protein clusters across CRISPR-Cas families found in nature and tailoring single-guide RNA sequences for Cas9-like effector proteins. Several of the generated gene editors show comparable or improved activity and specificity relative to SpCas9, the prototypical gene editing effector, while being 400 mutations away in sequence. Finally, we demonstrate an AI-generated gene editor, denoted as OpenCRISPR-1, exhibits compatibility with base editing. We release OpenCRISPR-1 publicly to facilitate broad, ethical usage across research and commercial applications.
