## Supplementary material for "Design of highly functional genome editors by modeling the universe of CRISPR-Cas sequences": Table S2

### Sheet: Table S2
Target	On-target spacer sequence	Target motif	Target specific primer F sequence	Target specific primer R sequence
AAVS1-on	GGGGCCACTAGGGACAGGAT	GGGGCCACTAGGGACAGGATTGG	CACTCTTTCCCTACACGACGCTCTTCCGATCTACAGGAGGTGGGGGTTAGAC	GGAGTTCAGACGTGTGCTCTTCCGATCTCGGTTAATGTGGCTCTGGTT
AAVS1-off1	GGGGCCACTAGGGACAGGAT	GGGGCCAATTAGGACAGGATGGG	CACTCTTTCCCTACACGACGCTCTTCCGATCTAACACCACCACTGCTTACCC	GGAGTTCAGACGTGTGCTCTTCCGATCTTCCATTAAGTTCCAGGGGTG
AAVS1-off2	GGGGCCACTAGGGACAGGAT	GGGACCATCAGGGACAGGATGGG	CACTCTTTCCCTACACGACGCTCTTCCGATCTAGAGGTCACCCTCACCACAC	GGAGTTCAGACGTGTGCTCTTCCGATCTTGTTCACAGCTTGTAGGCCA
AAVS1-off3	GGGGCCACTAGGGACAGGAT	GGGGCAACTAGAGACAGGAAGGG	CACTCTTTCCCTACACGACGCTCTTCCGATCTCTTGGCTCCTTCGTTACAGC	GGAGTTCAGACGTGTGCTCTTCCGATCTGGTAGATGGGCAACCAACTC
FANCF-on	GGAATCCCTTCTGCAGCACC	GGAATCCCTTCTGCAGCACCTGG	CACTCTTTCCCTACACGACGCTCTTCCGATCTCTTGCCTCCACTGGTTGTG	GGAGTTCAGACGTGTGCTCTTCCGATCTGCCGTCTCCAAGGTGAAA
FANCF-off1	GGAATCCCTTCTGCAGCACC	GGAACCCCGTCTGCAGCACCAGG	CACTCTTTCCCTACACGACGCTCTTCCGATCTGCCTGCTGCACTCTCTGAGTA	GGAGTTCAGACGTGTGCTCTTCCGATCTCACAGATTGATGCCACTGGA
FANCF-off2	GGAATCCCTTCTGCAGCACC	GGAGCCCCTTCTGCAGACCCGGC	CACTCTTTCCCTACACGACGCTCTTCCGATCTCGAACTCCTGGGGCTTCT	GGAGTTCAGACGTGTGCTCTTCCGATCTGTGGGGAGGGAGAGCAGT
FANCF-off3	GGAATCCCTTCTGCAGCACC	GGAGTCCCTCCTACAGCACCAGG	CACTCTTTCCCTACACGACGCTCTTCCGATCTGTGACCCAGGTCCAGTGTTT	GGAGTTCAGACGTGTGCTCTTCCGATCTTGAGACCTCTGACCTCCACA
VEGFA-on	GGGTGGGGGGAGTTTGCTCC	GGGTGGGGGGAGTTTGCTCCTGG	CACTCTTTCCCTACACGACGCTCTTCCGATCTCCAGATGGCACATTGTCAGA	GGAGTTCAGACGTGTGCTCTTCCGATCTGCTAAAGAGGGAATGGGCTT
VEGFA-off1	GGGTGGGGGGAGTTTGCTCC	GGATGGAGGGAGTTTGCTCCTGG	CACTCTTTCCCTACACGACGCTCTTCCGATCTCATCAGGCAATGAGTCAGGA	GGAGTTCAGACGTGTGCTCTTCCGATCTTCTTAGGAGGTTGGGTGTGC
VEGFA-off2	GGGTGGGGGGAGTTTGCTCC	TAGTGGAGGGAGCTTGCTCCTGG	CACTCTTTCCCTACACGACGCTCTTCCGATCTTCTATCCTTTCCAAGGGCAA	GGAGTTCAGACGTGTGCTCTTCCGATCTTCAATAACAAGGCTCCCAGG
VEGFA-off3	GGGTGGGGGGAGTTTGCTCC	GTGGGGGTAGAGTTTGCTCCAGG	CACTCTTTCCCTACACGACGCTCTTCCGATCTGTGAAGCGTGACACTCCCTT	GGAGTTCAGACGTGTGCTCTTCCGATCTTGCTCAGTCCAGAGCTCTTCT
HEK2-on	GAACACAAAGCATAGACTGC	GAACACAAAGCATAGACTGCGGG	CACTCTTTCCCTACACGACGCTCTTCCGATCTCCAGCCCCATCTGTCAAACT	GGAGTTCAGACGTGTGCTCTTCCGATCTTGAATGGATTCCTTGGAAACAATGA
HEK2-off1	GAACACAAAGCATAGACTGC	GAACACAATGCATAGATTGCCGG	CACTCTTTCCCTACACGACGCTCTTCCGATCTGTGTGGAGAGTGAGTAAGCCA	GGAGTTCAGACGTGTGCTCTTCCGATCTACGGTAGGATGATTTCAGGCA
HEK2-off2	GAACACAAAGCATAGACTGC	AAACATAAAGCATAGACTGCAAA	CACTCTTTCCCTACACGACGCTCTTCCGATCTTTTTTGGTACTCGAGTGTTATTCAG	GGAGTTCAGACGTGTGCTCTTCCGATCTCACAAAGCAGTGTAGCTCAGG
HEK3_on	GGCCCAGACTGAGCACGTGA	GGCCCAGACTGAGCACGTGATGG	CACTCTTTCCCTACACGACGCTCTTCCGATCTATGTGGGCTGCCTAGAAAGG	GGAGTTCAGACGTGTGCTCTTCCGATCTCCCAGCCAAACTTGTCAACC
HEK3_off1	GGCCCAGACTGAGCACGTGA	CACCCAGACTGAGCACGTGCTGG	CACTCTTTCCCTACACGACGCTCTTCCGATCTTCCCCTGTTGACCTGGAGAA	GGAGTTCAGACGTGTGCTCTTCCGATCTCACTGTACTTGCCCTGACCA
HEK3_off2	GGCCCAGACTGAGCACGTGA	GACACAGACCGGGCACGTGAGGG	CACTCTTTCCCTACACGACGCTCTTCCGATCTTTGGTGTTGACAGGGAGCAA	GGAGTTCAGACGTGTGCTCTTCCGATCTCTGAGATGTGGGCAGAAGGG
HEK3_off3	GGCCCAGACTGAGCACGTGA	AGCTCAGACTGAGCAAGTGAGGG	CACTCTTTCCCTACACGACGCTCTTCCGATCTTGAGAGGGAACAGAAGGGCT	GGAGTTCAGACGTGTGCTCTTCCGATCTGTCCAAAGGCCCAAGAACCT
