## Supplementary material for "Design of highly functional genome editors by modeling the universe of CRISPR-Cas sequences": Table S3

### Sheet: Table S2
Guide name	Spacer sequence	PAM sequence	Target specific primer F sequence	Target specific primer R sequence
OC_g01	GGATGCCCGTGTCATTAAGA	NAG	ACACTCTTTCCCTACACGACGCTCTTCCGATCTGGCACCACTGTAGTTTAGTGATCCC	GACTGGAGTTCAGACGTGTGCTCTTCCGATCTACCCTTGACCCCCTCCACCAG
OC_g02	GCTGTCCTTGAACTAAGCTG	NAG	ACACTCTTTCCCTACACGACGCTCTTCCGATCTCTTACCCGGACAAGTGCATCATCTATG	GACTGGAGTTCAGACGTGTGCTCTTCCGATCTCATGTCCCTTTATATTGAATGCTGTCAC
OC_g03	GCAGGAGGTGGGGAAGGCCG	NAG	ACACTCTTTCCCTACACGACGCTCTTCCGATCTGGAGGACTCTCTGATGAAGACCCA	GACTGGAGTTCAGACGTGTGCTCTTCCGATCTCTCTCCAGGTGATTTGTGGATGCC
OC_g04	GCACCGGCCCTCTCATTCAG	NAG	ACACTCTTTCCCTACACGACGCTCTTCCGATCTGCTTGGGGTTGGGTGCAGCC	GACTGGAGTTCAGACGTGTGCTCTTCCGATCTAATACGTGTATCTCAGGACCATCAGAGC
OC_g05	GGTCCCCAGGAACCTCTCCG	NAG	ACACTCTTTCCCTACACGACGCTCTTCCGATCTCGCCAGCTTCTCGTCCTCCC	GACTGGAGTTCAGACGTGTGCTCTTCCGATCTCCCATCTTCCCGAGCATTCTAGC
OC_g06	GGTTTGCAGCCTAAGAGCAG	NAG	ACACTCTTTCCCTACACGACGCTCTTCCGATCTCAAATAATGAGGGTTACAGTTGCCCTC	GACTGGAGTTCAGACGTGTGCTCTTCCGATCTAACATCACTGAGTATACACTGCACGC
OC_g07	GGTCCCCCAACAAAAGAGAG	NAG	ACACTCTTTCCCTACACGACGCTCTTCCGATCTCTGGTAGAGCAAACGCGTTCAGG	GACTGGAGTTCAGACGTGTGCTCTTCCGATCTGGCCTGATTCCCACCTCTCAATAC
OC_g08	GCTTCTTTCACTCATTCGTT	NAG	ACACTCTTTCCCTACACGACGCTCTTCCGATCTGGGCAGAGAGTGTTGGAGTAGGG	GACTGGAGTTCAGACGTGTGCTCTTCCGATCTGCTCTTATCTCAACACAGCAAGCATGC
OC_g09	GTGGTACATGCCTCCTGACTC	NAG	ACACTCTTTCCCTACACGACGCTCTTCCGATCTGAACAGAGTTTCCACTTGGCATAGGCG	GACTGGAGTTCAGACGTGTGCTCTTCCGATCTGGGTCAGTGAGTGGCTTGTTTGCAAC
OC_g10	GAATTGAGCAGTAAGGCAATG	NAG	ACACTCTTTCCCTACACGACGCTCTTCCGATCTCTGGACTTTAGTTTTCCTGGCCTCTCCTTC	GACTGGAGTTCAGACGTGTGCTCTTCCGATCTGGATAGATGAGCTTTCTTAGGAGACAGTGGGAC
OC_g11	GAGTGCTAAGGGAACGTTCA	NGG	ACACTCTTTCCCTACACGACGCTCTTCCGATCTGGAAAAGTCACTCTGGGGAACACG	GACTGGAGTTCAGACGTGTGCTCTTCCGATCTACCTGCCTCAGCTGCTCACTTG
OC_g12	GGTGCTAGCCTTGCGTTCCG	NGG	ACACTCTTTCCCTACACGACGCTCTTCCGATCTGTGCGCAGGAGGACGAGGAC	GACTGGAGTTCAGACGTGTGCTCTTCCGATCTGGGAAACTGAGGCCCGAGAG
OC_g13	GTACAGTTAGTACTCAGCAG	NGG	ACACTCTTTCCCTACACGACGCTCTTCCGATCTCTGCCCCTCTTTCACTAGCTTCATGG	GACTGGAGTTCAGACGTGTGCTCTTCCGATCTGGGAAATCCAGTGAGAAGACAGCAG
OC_g14	GTAAACCTGGAATAACACGA	NGG	ACACTCTTTCCCTACACGACGCTCTTCCGATCTTTGGGAGCACTTCCAGGTTCACT	GACTGGAGTTCAGACGTGTGCTCTTCCGATCTCTGCACTCCAGCCTTGGTGACAG
OC_g15	GAGTCCGAGCAGAAGAAGAA	NGG	ACACTCTTTCCCTACACGACGCTCTTCCGATCTCAGAACCGGAGGACAAAGTACAAACG	GACTGGAGTTCAGACGTGTGCTCTTCCGATCTGCAGCAAGCAGCACTCTGCC
OC_g16	GCCTGCATATTACAACCAAG	NGG	ACACTCTTTCCCTACACGACGCTCTTCCGATCTTGCGAAGTACAGTAAAGCAAAGCAC	GACTGGAGTTCAGACGTGTGCTCTTCCGATCTCTGCTCTCAAACTCCTGGCCTC
OC_g17	GTTGCCCTCATTATTCAGCA	NGG	ACACTCTTTCCCTACACGACGCTCTTCCGATCTCGCTAGACGGTAGAGCCTACTGC	GACTGGAGTTCAGACGTGTGCTCTTCCGATCTCCCATTGCAACTTCCAGTCCTGC
OC_g18	GGCCCCAGTGGCTGCTCTGG	NGG	ACACTCTTTCCCTACACGACGCTCTTCCGATCTTCAGTCTTCCCATCAGGCTCTCAG	GACTGGAGTTCAGACGTGTGCTCTTCCGATCTCTTCTTCTTCTGCTCGGACTCAGGC
OC_g19	GGCCCCCAGAGCAGCCACTG	NGG	ACACTCTTTCCCTACACGACGCTCTTCCGATCTGGGAGGGGCACAGATGAGAAAC	GACTGGAGTTCAGACGTGTGCTCTTCCGATCTGCCCTGCCATCCCCTTCTGTG
OC_g20	GGTGAGTGAGTGTGTGCGTG	NGG	ACACTCTTTCCCTACACGACGCTCTTCCGATCTGAATGGAGCGAGCAGCGTCTTC	GACTGGAGTTCAGACGTGTGCTCTTCCGATCTAGAGCCGTTCCCTCTTTGCTAGG
OC_g21	GTGCGGCAAGAGCTTCAGCC	NGG	ACACTCTTTCCCTACACGACGCTCTTCCGATCTGCTCCCAGCTCGTAGTGCACC	GACTGGAGTTCAGACGTGTGCTCTTCCGATCTGTTGCTGAAGCCTTTGCCACACTC
OC_g22	GTCACCTCCAATGACTAGGG	NGG	ACACTCTTTCCCTACACGACGCTCTTCCGATCTGAAGCAGGCCAATGGGGAGG	GACTGGAGTTCAGACGTGTGCTCTTCCGATCTCTTGTCCCTCTGTCAATGGCGG
OC_g23	GACCCTCAGCCGTGCTGCTC	NGG	ACACTCTTTCCCTACACGACGCTCTTCCGATCTGGAACGAAGACCACTGGGGC	GACTGGAGTTCAGACGTGTGCTCTTCCGATCTGTGCAAAAGACCCGCCCTCC
OC_g24	GCTGACTCAGAGACCCTGAG	NGG	ACACTCTTTCCCTACACGACGCTCTTCCGATCTGGCCCAGACTAGCCCAGTTGT	GACTGGAGTTCAGACGTGTGCTCTTCCGATCTCCACCTGCCTTGGCCTCTCA
OC_g25	GTCACTCTGGGGAACACGCC	NGG	ACACTCTTTCCCTACACGACGCTCTTCCGATCTGCAGAACTAGTCCTTAGCAGCTTCCTC	GACTGGAGTTCAGACGTGTGCTCTTCCGATCTCTCTGGGGACCGTTTGAGGAGTG
OC_g26	GCAGTTGTAGGGAAATAGGG	NGG	ACACTCTTTCCCTACACGACGCTCTTCCGATCTGCCTTAAATATGGTAGGCGTTGAGACT	GACTGGAGTTCAGACGTGTGCTCTTCCGATCTGCCCTAGACTGCTTTAAATTACGTCAC
OC_g27	GCAGGAAGAACAGTTCAAGA	NGG	ACACTCTTTCCCTACACGACGCTCTTCCGATCTCCAATCATGACCAATTGCCATGCCC	GACTGGAGTTCAGACGTGTGCTCTTCCGATCTCACAGCTTCATCCCTGAGCCC
OC_g28	GGCACTGCGGCTGGAGGTGG	NGG	ACACTCTTTCCCTACACGACGCTCTTCCGATCTCAGGATGACAGGCAGGGGCA	GACTGGAGTTCAGACGTGTGCTCTTCCGATCTGGGTCAGACGTCCAAAACCAGA
OC_g29	GCTCTCAGCCTGGAGACCAC	NGG	ACACTCTTTCCCTACACGACGCTCTTCCGATCTGAAGCAGGGTCAGCCTCGGT	GACTGGAGTTCAGACGTGTGCTCTTCCGATCTCATCGCCGCCGTCAACAGTG
OC_g30	GCTACTTACACTCTGTAGGCA	NGG	ACACTCTTTCCCTACACGACGCTCTTCCGATCTGGAAGATGACGATTATCACGCTACAACGG	GACTGGAGTTCAGACGTGTGCTCTTCCGATCTCCTTTCTACTTACATACAGGCCAACAGC
OC_g31	GCCACCACTTGCCGCGGCCGA	NGG	ACACTCTTTCCCTACACGACGCTCTTCCGATCTCTCACCACCGGGACACAGCAG	GACTGGAGTTCAGACGTGTGCTCTTCCGATCTCCACAGACGTGTCCGAGTACAGC
OC_g32	GCTGAGCTGAGAGCCTGATG	NGA	ACACTCTTTCCCTACACGACGCTCTTCCGATCTGCCCACTGTGTCCTCTTCCTG	GACTGGAGTTCAGACGTGTGCTCTTCCGATCTCTCAGGAGGCCCCCAGAGC
OC_g33	GCGAGCAGCGTCTTCGAGAG	NGA	ACACTCTTTCCCTACACGACGCTCTTCCGATCTGTCACTAGGGGGCGCTCGG	GACTGGAGTTCAGACGTGTGCTCTTCCGATCTCAGGGACGGGTGGGGAGAGG
OC_g34	GCATTGCTGTCATCCTCGTG	NGC	ACACTCTTTCCCTACACGACGCTCTTCCGATCTCCGTGTCAGGCAGCAGAGC	GACTGGAGTTCAGACGTGTGCTCTTCCGATCTGGTCAGACATGAGATCACAGATGCG
OC_g35	GAGCTGCACATACTAGCCCC	NGT	ACACTCTTTCCCTACACGACGCTCTTCCGATCTGCCAAACTTGTCAACCAGTATCCCG	GACTGGAGTTCAGACGTGTGCTCTTCCGATCTTGCAAGTAAGCATGCATTTGTAGGC
OC_g36	GCAAGGGCTGAGCAGCAGTA	NGT	ACACTCTTTCCCTACACGACGCTCTTCCGATCTTTGTACTGTTGATGTCTGCTACTGACT	GACTGGAGTTCAGACGTGTGCTCTTCCGATCTGGCAAGACCTTGAGAGAGTCCTAAGTA
OC_g37	GCAGAGGTAGAATCAGCAGG	NGC	ACACTCTTTCCCTACACGACGCTCTTCCGATCTGAGTTCCTTCCTTCCTTCCAGCAATG	GACTGGAGTTCAGACGTGTGCTCTTCCGATCTCCTAGAGGGACCACTGTCTGGC
OC_g38	GGTACATGCCTCCTGACTCC	NGC	ACACTCTTTCCCTACACGACGCTCTTCCGATCTGAACAGAGTTTCCACTTGGCATAGGCG	GACTGGAGTTCAGACGTGTGCTCTTCCGATCTGGGTCAGTGAGTGGCTTGTTTGCAAC
OC_g39	GCCTGAGTGTTGAGGCCCCA	NTG	ACACTCTTTCCCTACACGACGCTCTTCCGATCTAATGCGCCACCGGTTGATGTG	GACTGGAGTTCAGACGTGTGCTCTTCCGATCTGCCCCTAACCCTATGTAGCCTCA
OC_g40	GCACTTGTCCGGGTAAGTTG	NGC	ACACTCTTTCCCTACACGACGCTCTTCCGATCTGCTTAGTTCAAGGACAGCAGTTGAATC	GACTGGAGTTCAGACGTGTGCTCTTCCGATCTGATCAGAAATGTCCATGTGTTCCTATGC
OC_g41	GTGCAAACGTTGACCCCAGT	NTG	ACACTCTTTCCCTACACGACGCTCTTCCGATCTGGGACTCAGTTCCAACCCAAATGC	GACTGGAGTTCAGACGTGTGCTCTTCCGATCTGGCATCCACAAATCACCTGGAGAG
OC_g42	GCATCTCTGTGTATACCAAA	NGA	ACACTCTTTCCCTACACGACGCTCTTCCGATCTCCAGTTTGGGGCTACTATGAACACTG	GACTGGAGTTCAGACGTGTGCTCTTCCGATCTCACATTGGAGTACCACAGCACAAATAC
OC_g43	GTCCCCCGCCTTCAGAAGAG	NGT	ACACTCTTTCCCTACACGACGCTCTTCCGATCTGCCATTTCATTACAGGCAAAGCTGAG	GACTGGAGTTCAGACGTGTGCTCTTCCGATCTGAGGCTGAAACAGTGACCTGTCTTG
OC_g44	GGCGGGCCAGGCTCTCTTGG	NGT	ACACTCTTTCCCTACACGACGCTCTTCCGATCTATGTGCACCGCAGACCGCC	GACTGGAGTTCAGACGTGTGCTCTTCCGATCTGTCACTGTGACGTCCTGCTCTC
OC_g45	GGCCCCCACTGTAGTCACAC	NGC	ACACTCTTTCCCTACACGACGCTCTTCCGATCTCGGGGGCTCAGAGAGGGC	GACTGGAGTTCAGACGTGTGCTCTTCCGATCTCCTCCCTTCAAGATGGCTGACAA
OC_g46	GAGATGTAGGGCTAGAGGGG	NGA	ACACTCTTTCCCTACACGACGCTCTTCCGATCTCCAGAGGTATCCAGCAGAGGGG	GACTGGAGTTCAGACGTGTGCTCTTCCGATCTCTCATGAAGCACTGTGGGTACGA
OC_g47	GTCGCCACCACTTGCCGCGGC	NGA	ACACTCTTTCCCTACACGACGCTCTTCCGATCTCTCACCACCGGGACACAGCAG	GACTGGAGTTCAGACGTGTGCTCTTCCGATCTCCACAGACGTGTCCGAGTACAGC
OC_g48	GGACTGTTTGAAAGGTGCAG	NGA	ACACTCTTTCCCTACACGACGCTCTTCCGATCTCTTTGTGGTGAGCTTGCCAGGTC	GACTGGAGTTCAGACGTGTGCTCTTCCGATCTCAAACAACATCGCCAGCATTCCC
OC_g49	GCGCTTCCCGCGGAGCACCT	NGA	ACACTCTTTCCCTACACGACGCTCTTCCGATCTGGGAGGACGAGAAGCTGGCG	GACTGGAGTTCAGACGTGTGCTCTTCCGATCTGCTGGAGCGCACCGTGTCG
OC_g50	GTCAGTGGAGAGCACCATAA	NGT	ACACTCTTTCCCTACACGACGCTCTTCCGATCTCCAACGACCTTGGGTTGAGAAGTTTAG	GACTGGAGTTCAGACGTGTGCTCTTCCGATCTGGACTTCTCCAACAGACCAGCTC
OC_g51	GCTTTACCCAGTTCTCTGGG	NGC	ACACTCTTTCCCTACACGACGCTCTTCCGATCTGATGCTGAGGAGAGATCCTTGAACC	GACTGGAGTTCAGACGTGTGCTCTTCCGATCTGTAGGTGGGACAGAGAGGACTG
OC_g52	GCCAGATCCAGGCGACTGTGA	NGA	ACACTCTTTCCCTACACGACGCTCTTCCGATCTGTGCCCTGCTCTCCATCCTGTG	GACTGGAGTTCAGACGTGTGCTCTTCCGATCTGAGCCATTCAAACACTCTGTCCAGTCTC
OC_g53	GCTCGGAAAAGCGATCCAGG	NGC	ACACTCTTTCCCTACACGACGCTCTTCCGATCTGGTCCCAGGTGCTGACGTAGG	GACTGGAGTTCAGACGTGTGCTCTTCCGATCTCACGGATAAAGACGCTGGGAGATTGAC
OC_g54	GTTCCAGAACCGGAGGACAA	NGT	ACACTCTTTCCCTACACGACGCTCTTCCGATCTGGGGCCTCCTGAGTTTCTCATCTG	GACTGGAGTTCAGACGTGTGCTCTTCCGATCTGGTTGCCCACCCTAGTCATTGGAG
OC_g55	GCCTTCCAGCGTCGGATGGCT	NGC	ACACTCTTTCCCTACACGACGCTCTTCCGATCTGACGTTCTCCCTCAACAATTACCCTGC	GACTGGAGTTCAGACGTGTGCTCTTCCGATCTCAGCCATCACAATCACCCCGTTCTG
OC_g56	GTAGACCAGGAGAATAAAGG	NGA	ACACTCTTTCCCTACACGACGCTCTTCCGATCTGGAAAAATTAACTCCAGGTGCCTTTGG	GACTGGAGTTCAGACGTGTGCTCTTCCGATCTGGTATGTAGTTGTTTGCATTTGGGGC
OC_g57	GATTGAGCAGTAAGGCAATGA	NGA	ACACTCTTTCCCTACACGACGCTCTTCCGATCTCTGGACTTTAGTTTTCCTGGCCTCTCCTTC	GACTGGAGTTCAGACGTGTGCTCTTCCGATCTGGATAGATGAGCTTTCTTAGGAGACAGTGGGAC
OC_g58	GAGCGAGCAGCGTCTTCGAG	NGT	ACACTCTTTCCCTACACGACGCTCTTCCGATCTCGCTCGGCCACCACAGGGA	GACTGGAGTTCAGACGTGTGCTCTTCCGATCTGAGGGACACACAGATCTATTGGAATCC
OC_g59	GCTGTAACAGGAGGGCCAGG	NGA	ACACTCTTTCCCTACACGACGCTCTTCCGATCTGGAAAAGAGGTTGTGAGTGGTCCAG	GACTGGAGTTCAGACGTGTGCTCTTCCGATCTAGAATGCAGGGCTTGTGTACTTATAGC
OC_g60	GTATCCGGAGAGAATTTGCA	NGC	ACACTCTTTCCCTACACGACGCTCTTCCGATCTGCTGTTTTCCCCTCTGAGCTATCG	GACTGGAGTTCAGACGTGTGCTCTTCCGATCTCCAGCTCTGTGGGAAGCAACTG
OC_g61	GTGCCACCGGGGCGCCGCGG	NGC	ACACTCTTTCCCTACACGACGCTCTTCCGATCTGGCGAGGCAGAGGGTCCAAA	GACTGGAGTTCAGACGTGTGCTCTTCCGATCTCTCCTTCTGGGGCCTTTTTCCC
OC_g62	GCCCCCACTGGCCCTCAGAG	NCG	ACACTCTTTCCCTACACGACGCTCTTCCGATCTGGCACCACTGTAGTTTAGTGATCCC	GACTGGAGTTCAGACGTGTGCTCTTCCGATCTACCCTTGACCCCCTCCACCAG
OC_g63	GAGGAGGAAGGGCCTGAGTC	NGA	ACACTCTTTCCCTACACGACGCTCTTCCGATCTAATGCGCCACCGGTTGATGTG	GACTGGAGTTCAGACGTGTGCTCTTCCGATCTGCCCCTAACCCTATGTAGCCTCA
OC_g64	GCTCCTTTAACCTTGACGAA	NGT	ACACTCTTTCCCTACACGACGCTCTTCCGATCTCTGTCAGTCCAGGCCCGCTG	GACTGGAGTTCAGACGTGTGCTCTTCCGATCTTGAACACTCAGGCTTAGAAAGTTGGG
OC_g65	GACTTGTAATCATATGCCTC	NGT	ACACTCTTTCCCTACACGACGCTCTTCCGATCTCCAGCACAACTTACTCGCACTTGAC	GACTGGAGTTCAGACGTGTGCTCTTCCGATCTGAGATGCCTCGGTGCCTGCC
OC_g66	GTGGGGGCTGGTAGAGCAAA	NGC	ACACTCTTTCCCTACACGACGCTCTTCCGATCTCAGAGCCTGGGGTGGTAGATTC	GACTGGAGTTCAGACGTGTGCTCTTCCGATCTGGCCCTTCCCTATGTCTAGCCTG
OC_g67	GTACGGTGTTGAATACCAGT	NGT	ACACTCTTTCCCTACACGACGCTCTTCCGATCTGAATGCTTTCCCCCTAAGATCAGGAAC	GACTGGAGTTCAGACGTGTGCTCTTCCGATCTTTGTGCCCTACAACTTTGCTGAATTTG
OC_g68	AGTGTGCATTGCCACCTCAG	NGG	CACTCTTTCCCTACACGACGCTCTTCCGATCTCAGGTCCCCTAAAATGGGTT	GGAGTTCAGACGTGTGCTCTTCCGATCTGCTTTATGGTCCGCTCAGTC
OC_g69	GTAGAGAAAGAAGCAGTGCC	NGG	CACTCTTTCCCTACACGACGCTCTTCCGATCTAAGGAACCTGGAGACCATCA	GGAGTTCAGACGTGTGCTCTTCCGATCTGAAAGGCACTGAGTGGGAAG
OC_g70	ATAGGAGAAGATGATGTATA	NGG	CACTCTTTCCCTACACGACGCTCTTCCGATCTGGAAAGAAACAGCTTGCCTG	GGAGTTCAGACGTGTGCTCTTCCGATCTGAAGCCTAGCCTGTCACCTG
OC_g71	GCATACAGTGATTTGATGAA	NGG	CACTCTTTCCCTACACGACGCTCTTCCGATCTCGTGTTGAAGACCTGACTGG	GGAGTTCAGACGTGTGCTCTTCCGATCTCAATGACCACAGCAAAGAGC
OC_g72	GGGGGCCCTCCTCTTGCTGC	NGG	CACTCTTTCCCTACACGACGCTCTTCCGATCTATCTGTCAGCAACCTCACCC	GGAGTTCAGACGTGTGCTCTTCCGATCTACTGGCACTCACCTCCCTC
OC_g73	GAAAATCATCAGTTATCATC	NGG	CACTCTTTCCCTACACGACGCTCTTCCGATCTAACAAGACCAAGGCACTGCT	GGAGTTCAGACGTGTGCTCTTCCGATCTCTCAACCCTGGAGGTCTTTG
OC_g74	CCGCCGTCCAAGACCTACCG	NGG	CACTCTTTCCCTACACGACGCTCTTCCGATCTTTCTGAGCAAGAGAAGGGGA	GGAGTTCAGACGTGTGCTCTTCCGATCTCCGGGTTCTGGATCACTTC
OC_g75	GGAGGTAGAGATTCATGTCA	NGG	CACTCTTTCCCTACACGACGCTCTTCCGATCTTTCCACAAAGGGAGATCAGC	GGAGTTCAGACGTGTGCTCTTCCGATCTTTGCCTTTCATTGCACACTC
OC_g76	GAACTGCAAAGTGAAACAAA	NGG	CACTCTTTCCCTACACGACGCTCTTCCGATCTTGAGTTTGGAGGAGCATTTG	GGAGTTCAGACGTGTGCTCTTCCGATCTCAATGAGAAATGCCTGTGGA
OC_g77	ACTGACACGCAGACATTCAG	NGG	CACTCTTTCCCTACACGACGCTCTTCCGATCTCAGTGGGGGAAGACTGATGT	GGAGTTCAGACGTGTGCTCTTCCGATCTCCGCAAACCTGAGATAGCAT
OC_g78	CGAAGCTGGAATCTGCTCTC	NGG	CACTCTTTCCCTACACGACGCTCTTCCGATCTAGTCAGGACTTCCCCACCTT	GGAGTTCAGACGTGTGCTCTTCCGATCTTGGTTCTACATCCCGAGGAG
OC_g79	GACCAGCCGGGGCAGTGAAG	NGG	CACTCTTTCCCTACACGACGCTCTTCCGATCTGACTCCCTCTGGTTCTGTGG	GGAGTTCAGACGTGTGCTCTTCCGATCTGATGCCAAAAAGAGGCTGAC
OC_g80	GGGCGCTGGAACCTGGACCC	NGG	CACTCTTTCCCTACACGACGCTCTTCCGATCTAGAAGTCCAGCTCCGCAC	GGAGTTCAGACGTGTGCTCTTCCGATCTAAAAAGACGGGAAAGGAGGA
OC_g81	CTGGGCAGGCGACCCGCCGC	NGG	CACTCTTTCCCTACACGACGCTCTTCCGATCTGCTGACAGAGCCCAACTCTT	GGAGTTCAGACGTGTGCTCTTCCGATCTGCCTTCCACCGTTCATTCTA
OC_g82	GAGAAAGAATACCATGCAGA	NGG	CACTCTTTCCCTACACGACGCTCTTCCGATCTCCTCACAGCAGGGTCTTCTC	GGAGTTCAGACGTGTGCTCTTCCGATCTCCTGGTGTCAGGAAAATGCT
OC_g83	GCTGAGGAGGGGTCGCGGCG	NGG	CACTCTTTCCCTACACGACGCTCTTCCGATCTACACTCACCACTTCCGTGTG	GGAGTTCAGACGTGTGCTCTTCCGATCTGCGGAGTATCCTGGAGCTG
OC_g84	GCACGCAGCGGCGGGAGCCC	NGG	CACTCTTTCCCTACACGACGCTCTTCCGATCTGCTTAGCTAGGCCGAAGTCA	GGAGTTCAGACGTGTGCTCTTCCGATCTGCTCGGGGGTAGGGTTATAG
OC_g85	GGAAGGGCTAGGCGGGGGCG	NGG	CACTCTTTCCCTACACGACGCTCTTCCGATCTCCCGAGGACTCTGTCCCT	GGAGTTCAGACGTGTGCTCTTCCGATCTCTTTTCTCCTGCCGGGTAGT
OC_g86	GCAAATAACCTTCTGTGTCA	NGG	CACTCTTTCCCTACACGACGCTCTTCCGATCTTATCTGGGGATTTGATGCCT	GGAGTTCAGACGTGTGCTCTTCCGATCTGAGTGGTTATCTGCCATTGGA
OC_g87	GAAGAAGACAAATCACAAAC	NGG	CACTCTTTCCCTACACGACGCTCTTCCGATCTGCAATGAGAATTTTAATCACCC	GGAGTTCAGACGTGTGCTCTTCCGATCTTGCCTAACAATGGACACCAA
OC_g88	GCCGTGCAGGCAGCTGAGGC	NGG	CACTCTTTCCCTACACGACGCTCTTCCGATCTCAGTCCTCACCCTTGTCCTC	GGAGTTCAGACGTGTGCTCTTCCGATCTTAAGAGCCCACCACAGATCC
OC_g89	GGCCATGGCGGGCTGGATCC	NGG	CACTCTTTCCCTACACGACGCTCTTCCGATCTGGATAGGTAGGCATGGCAAG	GGAGTTCAGACGTGTGCTCTTCCGATCTTACCATGGCTGGCTCTCAAT
OC_g90	GAATCCATCTTCCTGACCCT	NGG	CACTCTTTCCCTACACGACGCTCTTCCGATCTGACTCCCTCTGGTTCTGTGG	GGAGTTCAGACGTGTGCTCTTCCGATCTGATGCCAAAAAGAGGCTGAC
OC_g91	CGGCCAGAGACCGAGCCCTA	NGG	CACTCTTTCCCTACACGACGCTCTTCCGATCTAGTCTGTAAACTCGCGCAGG	GGAGTTCAGACGTGTGCTCTTCCGATCTCAGATGAGTTGCAGTTCCCA
OC_g92	TCCCAAAGGCGGAGGGCGTT	NGG	CACTCTTTCCCTACACGACGCTCTTCCGATCTTTTCCTCTCTTCTCCCCTCC	GGAGTTCAGACGTGTGCTCTTCCGATCTCTGCCACAAAGGGGTTAAAA
OC_g93	TTGTCGTCTTCTGTCCAAGT	NGG	CACTCTTTCCCTACACGACGCTCTTCCGATCTTAGAAGCTGGTTGGGGAGTG	GGAGTTCAGACGTGTGCTCTTCCGATCTCTAGCTGGCGAACAACACAA
OC_g94	AAAACGTTTCCAAGACATGA	NGG	CACTCTTTCCCTACACGACGCTCTTCCGATCTAGGCAGCCACTGACATTCTT	GGAGTTCAGACGTGTGCTCTTCCGATCTGGGGTTGTCTTCATTGGTGA
OC_g95	CCACGCCCGCGGGGTGAAGT	NGG	CACTCTTTCCCTACACGACGCTCTTCCGATCTAGAGACCGAGCCCTAAGGAG	GGAGTTCAGACGTGTGCTCTTCCGATCTCTCACACACTCACCTCGGTC
OC_g96	GAGCCCTCAGGCGAACCTCT	NGG	CACTCTTTCCCTACACGACGCTCTTCCGATCTAGAAAATTCCCACGGCTACC	GGAGTTCAGACGTGTGCTCTTCCGATCTGACTGCTCAGGAGGAGGAAG
OC_g97	CCAAAAAAGAACTGCACCTC	NGG	CACTCTTTCCCTACACGACGCTCTTCCGATCTCTTCTGAAACTAGGCGGCAG	GGAGTTCAGACGTGTGCTCTTCCGATCTGACTGGGACTGCGGAAGAC
OC_g98	GCAGGACTCCTTTCCTCCAT	NGG	CACTCTTTCCCTACACGACGCTCTTCCGATCTTTTTGTTTTGGGTGCCATTT	GGAGTTCAGACGTGTGCTCTTCCGATCTTTTCCCTGACCTTGAACCAG
