## Supplementary material for "Design of highly functional genome editors by modeling the universe of CRISPR-Cas sequences": Table S4

### Sheet: Table S4
Target	Spacer sequence	Primer F - amplification and Sanger sequencing	Primer R - amplification and Sanger sequencing
HEK2	GAACACAAAGCATAGACTGC	CTGGTGGTACTTGAATCAAGCAC	GAAGGAGACTTGTGCACATTCTATAG
HEK3	GGCCCAGACTGAGCACGTGA	ATGTGGGCTGCCTAGAAAGG	CCCAGCCAAACTTGTCAACC
CD3G_1	ACATACTTCTGTAATACACT	GACGCAGATATTGGCGTCAC	GGAAGCCCATGTAGTCTAACTACC
T39	GGACAGCTTTTCCTAGACAG	GCCTGTGATGGGCTAATTGATG	GTCTCTGACCACTGCGATATG
