## Supplementary material for "Design of highly functional genome editors by modeling the universe of CRISPR-Cas sequences": Table S5

### Sheet: II-A_SpCas9_221026
SpCas9_position	SpCas9_AA	OpenCRISPR_AA	OpenCRISPR_position	Domain	Note
66	R	R	66	BH	guide RNA binding residue
70	R	R	70	BH	guide RNA binding residue
72	Y	Y	72	BH	guide RNA binding residue
74	R	R	74	BH	guide RNA binding residue
75	R	R	75	BH	guide RNA binding residue
77	N	N	77	BH	guide RNA binding residue
78	R	R	78	BH	guide RNA binding residue
840	H	H	850	HNH	HNH catalytic residue responsible for TS cleavage
839	D	D	849	HNH	Mg2+ coordination residue in HNH active site, critical for TS cleavage
863	N	N	873	HNH	Mg2+ coordination residue in HNH active site, critical for TS cleavage
866	K	K	876	HNH	Mg2+ coordination residue in HNH active site, critical for TS cleavage
916	F	F	926	L2	Base stacks (aromatic) and coordinates NTS nucleotide positioning in RuvC active site.
1105	F	F	1117	PI	guide RNA binding residue
1122	R	R	1134	PI	guide RNA binding residue
1123	K	K	1135	PI	guide RNA binding residue
1124	K	K	1136	PI	guide RNA binding residue
1349	H	H	1361	PI	guide RNA binding residue
1333	R	R	1345	PI	PAM recognition residue of N[G]G
1335	R	R	1347	PI	PAM recognition residue of NG[G]
1107	K	K	1119	PI	Phosphate lock residue, facilitates guide RNA pairing
1109	S	S	1121	PI	Phosphate lock residue, facilitates guide RNA pairing
450	Y	Y	458	REC1	Coordinates pre-ordering of guide RNA seed sequence through base stacking, displaced during binding
115	R	K	115	REC1	guide RNA binding residue
116	H	Y	116	REC1	guide RNA binding residue
163	K	K	163	REC1	guide RNA binding residue
165	R	R	165	REC1	guide RNA binding residue
328	H	H	326	REC1	guide RNA binding residue
329	H	E	327	REC1	guide RNA binding residue
364	D	N	371	REC1	guide RNA binding residue
403	R	R	411	REC1	guide RNA binding residue
407	N	N	415	REC1	guide RNA binding residue
457	R	R	465	REC1	guide RNA binding residue
459	N	N	467	REC1	guide RNA binding residue
721	H	K	728	RuvC	guide RNA binding residue
739	Q	Q	746	RuvC	guide RNA binding residue
742	K	K	749	RuvC	guide RNA binding residue
983	H	H	993	RuvC	Mg2+ coordination residue in RuvC active site, critical for NTS cleavage
10	D	D	10	RuvC	RuvC catalytic triad residue responsible for NTS cleavage
762	E	E	768	RuvC	RuvC catalytic triad residue responsible for NTS cleavage
986	D	D	996	RuvC	RuvC catalytic triad residue responsible for NTS cleavage
